# The Cell Division Protein FzlA Performs a Conserved Function in Diverse Alphaproteobacteria

**DOI:** 10.1101/2024.05.29.596507

**Authors:** Isaac P. Payne, Brody Aubry, Jordan M. Barrows, Pamela J.B. Brown, Erin D. Goley

**Affiliations:** Department of Biological Chemistry, Johns Hopkins University School of Medicine, Baltimore, Maryland, USA; Division of Biological Sciences, University of Missouri, Columbia, Missouri, USA; Department of Integrative Structural and Computational Biology, Scripps Research Institute, La Jolla, California, USA

## Abstract

In almost all bacteria, the tubulin-like GTPase FtsZ polymerizes to form a “Z-ring” that marks the site of division. FtsZ recruits other proteins, collectively known as the divisome, that together remodel and constrict the envelope. Constriction is driven by peptidoglycan (PG) cell wall synthesis by the glycosyltransferase FtsW and the transpeptidase FtsI (FtsWI), but these enzymes require activation to function. How recruitment of FtsZ to the division site leads to FtsWI activation and constriction remains largely unknown. Previous work in our laboratory demonstrated that an FtsZ-binding protein, FzlA, is essential for activation of FtsWI in the alphaproteobacterium *Caulobacter crescentus*. Additionally, we found that FzlA also binds to a DNA translocase called FtsK, suggesting that it may link constriction activation to chromosome segregation. FzlA is conserved throughout alphaproteobacteria but has only been examined in detail in *C. crescentus*. Here, we explored whether FzlA function is conserved in diverse alphaproteobacteria. We assessed FzlA homologs from *Rickettsia parkeri* and *Agrobacterium tumefaciens*, and found that, similar to *C. crescentus* FzlA, they bind directly to FtsZ and localize to midcell. The FtsZ-FzlA interaction interface is conserved, as we demonstrated that FzlA from each of the three species examined can bind to FtsZ from any of the three *in vitro*. Additionally, we determined that *A. tumefaciens* FzlA can fulfill the essential function of FzlA when produced in *C. crescentus*, indicating conservation of function. These results suggest that FzlA serves as an important regulator that coordinates chromosome segregation with envelope constriction across diverse alphaproteobacteria.

**Importance:** Cell division is essential for bacterial replication and must be highly regulated to ensure robust remodeling of the cell wall in coordination with segregation of the genome to daughter cells. In *Caulobacter crescentus*, FzlA plays a major role in regulating this process by activating cell wall synthesis in a manner that couples constriction to chromosome segregation. FzlA is broadly conserved in alphaproteobacteria suggesting it plays a similar function across this class of bacteria. Here we have shown that, indeed, FzlA biochemical interactions and function are conserved in diverse alphaproteobacteria. Because FzlA is conserved in alphaproteobacterial human pathogens, understanding this protein and its interactome could present therapeutic benefits by identifying potential antibiotic targets to treat infections.
