## Supplemental Table S1 for "The Cell Division Protein FzlA Performs a Conserved Function in Diverse Alphaproteobacteria"

### Sheet: Caulobacter and Agro strains
Organsim	Strain	Parental strain	Plasmid	Method	Genotype/description	Reference
Caulobacter crescentus	EG865	NA1000	-	-	NA1000; synchronizable derivative of CB15	Evinger and Agabian. J. Bacteriol. 1977
C. crescentus	EG1557 (ML2159)	ML76	-	-	NA1000; ftsW::ftsWF145L,A246T; ftsII45V, markerless	Modell et al. PLoS Biol. 2014
C. crescentus	EG2170	EG1557 (ML2159)	pEG333	electroporation and allelic exchange	fzlA::ΔfzlA in a ftsWI**I* background (ftsW**I* [ftsW(F145L,A246T); ftsI(I45V)]), markerless	Lariviere et al. Curr Biol. 2019
C. crescentus	EG3488	EG2170	pEG1354	electroporation	Empty vector control for pXmNGN-2 in fzlA::ΔfzlA in an ftsWI**I* background (ftsW**I* [ftsW(F145L,A246T); ftsI(I45V)]), kanR	This Study
C. crescentus	EG3793	EG2170	pEG1660	electroporation	xylose inducible mNG-CcFzlA in a fzlA::ΔfzlA in a ftsWI**I* background (ftsW**I* [ftsW(F145L,A246T); ftsI(I45V)]), kanR	This Study
C. crescentus	EG3794	EG2170	pEG1941	electroporation	xylose inducible mNG-RpFzlA in a fzlA::ΔfzlA in a ftsWI**I* background (ftsW**I* [ftsW(F145L,A246T); ftsI(I45V)]), kanR	This Study
C. crescentus	EG3795	EG2170	pEG1942	electroporation	xylose inducible mNG-AtFzlA in a fzlA::ΔfzlA in a ftsWI**I* background (ftsW**I* [ftsW(F145L,A246T); ftsI(I45V)]), kanR	This Study
C. crescentus	EG3952	EG865	pEG2213	electroporation and allelic exchange	fzlA::mCherry-AtfzlA	This Study
C. crescentus	EG384	EG865	pEG408	electroporation and allelic exchange	fzlA::mCherry-CcfzlA	Goley et al. Mol Cell 2010
A. tumefaciens	PBA1	C58	-	-	C58; Nopaline type strain; pTiC58; pAtC58	Watson et al. J. Bacteriol. 1975
A. tumefaciens	PBA44	C58	pNPTS139ΔtetRA::a-attTn7	conjugation	C58 tetRA::a-attTn7, markerless	Figueroa-Cuilan et al. Microbiol. 2016
A. tumefaciens	PBA199	PBA44	pUC18-mini-Tn7-GM-Plac-fzlAAT; pNPTS139ΔfzlA	electroporation; conjugation	C58 tetRA::mini-Tn7-GM-Plac-fzlAAT; fzlA::ΔfzlA, gentR	Lariviere et al. Curr Biol. 2019

### Sheet: Plasmids and E. coli strains
					Insert
Plasmid	Description	Reference	Parent	Cloning Strategy	5' restriction site	3' restriction site	5' oligo name	3' oligo name	5' oligo sequence	3' oligo sequence	template
pEG333	pNPTS138 fzlAupstream-fzlAΔ19-665-fzlAdownstream; suicide plasmid for replacement of fzlA with ΔfzlA; kanR	Goley et al. Mol Cell 2010	-	-	-	-	-	-	-	-	-
pEG1354	pXmNG-2; integrating plasmid for xylose inducible expression of mNG; kanR	Barrows, Sundarajan et al. J Bacteriol. 2020	-	-	-	-	-	-	-	-	-
pEG1660	pXmNG-2; integrating plasmid for xylose inducible expression of mNG-CcfzlA; kanR	-	pXmNG-2	CcfzlA was amplified from Cc gDNA using oEG1268 and oEG1269. pXmNG-2 was digested with EcoRI and asssembled with the CcfzlA PCR using NEBuilder® HiFi DNA Assembly Master Mix.	EcoRI (HiFi)	-	oEG1268	oEG1269	ctcaggccaaggaagcggcgaaatgagcgtcgaacgtactc	accggtacgcgtaacgttcgtcagaaatcgagatcgtcatag	-
pEG1941	pXmNG-2; integrating plasmid for xylose inducible expression of mNG-RpfzlA; kanR	-	pXmNG-2	RpfzlA was amplified from pEG1885 using oEG1619 and oEG1620. Both the RpfzlA PCR and pXmNGN2 were digested by EcoRI and NheI and ligated together, then transfomred into NEB Turbo cells.	EcoRI	NheI	oEG1619	oEG1620	gatcgaattcatgaaaaagttatatcataatc	gatcgctagctcaaaaatctaaatctgtataatag	pEG1885
pEG1942	pXmNG-2; integrating plasmid for xylose inducible expression of mNG-AtfzlA; kanR	-	pXmNG-2	AtfzlA was amplified from pEG1886 using oEG1621 and oEG1622. Both the AtfzlA PCR and pXmNGN2 were digested by EcoRI and NheI and ligated together, then transfomred into NEB Turbo cells.	EcoRI	NheI	oEG1621	oEG1622	gatcgaattcatgccaactctctatcactc	gatcgctagctcagaaatccagatcggc	pEG1886
pEG1885	pTB146; replicating plasmid for IPTG-inducible expression of his6-SUMO fusion to R. parkeri fzlA, with first 3 residues of CcfzlA added between SUMO and RpfzlA; ampR	-	pTB146	RpfzlA was amplified from Rp gDNA using oEG1570 and oEG1571. Both the RpFzlA PCR and pTB146 were digested by SapI and BamHI and ligated together, then transfomred into NEB Turbo cells.	SapI	BamHI	oEG1570	oEG1571	gactgctcttctggtatgagcgtcatgaaaaagttatatcataatc	gatc ggatcc tcaaaaatctaaatctgtataatag	Rp gDNA
pEG1886	pTB146; replicating plasmid for IPTG-inducible expression of his6-SUMO fusion to A. tumefaciens fzlA, with first 3 residues of CcfzlA added between SUMO and AtfzlA; ampR	-	pTB146	AtfzlA was amplified from At gDNA using oEG1570 and oEG1571. Both the RpFzlA PCR and pTB146 were digested by SapI and BamHI and ligated together, then transfomred into NEB Turbo cells.	SapI	BamHI	oEG1572	oEG1117	gactgctcttctggtatgagcgtcatgccaactctctatcactc	gactggatcctcagaaatccagatcggc	At gDNA
pEG1923	pTB146; replicating plasmid for IPTG-inducible expression of his6-SUMO-RpfzlA-W35A, with first 3 residues of CcfzlA added between SUMO and RpfzlA; ampR	-	pTB146	RpfzlA W35A mutation was made by performing Quikchange mutagenesis of pEG1885 using oEG1590. The mutated plasmid was then transformed into XL10 Gold cells.	-	-	oEG1590	-	cttaaaagaattagatatagaatttactacgattaaagaagattatgcgcaattcaataaagatttcttaaaaataaa	-	pEG1885
pEG1924	pTB146; replicating plasmid for IPTG-inducible expression of his6-SUMO-RpfzlA-E113K, with first 3 residues of CcfzlA added between SUMO and RpfzlA; ampR	-	pTB146	RpfzlA E113K mutation was made by performing Quikchange mutagenesis of pEG1885 using oEG1591. The mutated plasmid was then transformed into XL10 Gold cells.	-	-	oEG1591	-	atcgtgaagttactaagattattatcgataaaaaagttataagatcaattgctaaaatg	-	pEG1885
pEG1928	pTB146; replicating plasmid for IPTG-inducible expression of his6-SUMO-RpfzlA-D221K, with first 3 residues of CcfzlA added between SUMO and RpfzlA; ampR	-	pTB146	RpfzlA was amplified from from pEG1885 using oEG1570 and oEG1589. The resulting mutated RpfzlA D221K PCR product and pTB146 were digested by SapI and BamHI and ligated together, then transformed into NEB Turbo cells.	SapI	BamHI	oEG1570	oEG1589	gactgctcttctggtatgagcgtcatgaaaaagttatatcataatc	gatcggatcctcaaaactttaaatctgtataatag	pEG1885
pEG1925	pTB146; replicating plasmid for IPTG-inducible expression of his6-SUMO-AtfzlA-W35A, with first 3 residues of CcfzlA added between SUMO and AtfzlA; ampR	-	pTB146	AtfzlA W35A mutation was made by performing Quikchange mutagenesis of pEG1886 using oEG1593. The mutated plasmid was then transformed into XL10 Gold cells.	-	-	oEG1593	-	ggaggagcagccggcggaaagacggcgg	-	pEG1886
pEG1929	pTB146; replicating plasmid for IPTG-inducible expression of his6-SUMO-AtfzlA-D229K, with first 3 residues of CcfzlA added between SUMO and AtfzlA; ampR	-	pTB146	AtfzlA was amplified from from pEG1886 using oEG1572 and oEG1592. The resulting mutated AtfzlA D229K PCR product and pTB146 were digested by SapI and BamHI and ligated together, then transformed into NEB Turbo cells.	SapI	BamHI	oEG1572	oEG1592	gactgctcttctggtatgagcgtcatgccaactctctatcactc	gatcggatcctcagaacttcagatcggcgtag	pEG1886
pEG1926	pTB146; replicating plasmid for IPTG-inducible expression of his6-SUMO-ATfzlA-E117K, with first 3 residues of CcfzlA added between SUMO and AtfzlA; ampR	-	pTB146	AtfzlA E117K mutation was made by performing Quikchange mutagenesis of pEG1886 using oEG1594. The mutated plasmid was then transformed into XL10 Gold cells.	-	-	oEG1594	-	cggccgctggtgcgcaaaagggtctataaat	-	pEG1886
pEG994	pTB146 fzlA; replicating plasmid for IPTG-inducible expression of his6-SUMO-fzlA in E. coli; ampR	Lariviere et al. Mol Micro. 2017	-	-	-	-	-	-	-	-	-
pEG1124	pTB146 fzlANB1; replicating plasmid for IPTG-inducible expression of his6-SUMO-fzlANB1 in E. coli; ampR	Lariviere et al. Mol Micro. 2017	-	-	-	-	-	-	-	-	-
pEG1121	pTB146 fzlANB2; replicating plasmid for IPTG-inducible expression of his6-SUMO-fzlANB2 in E. coli; ampR	Lariviere et al. Mol Micro. 2017	-	-	-	-	-	-	-	-	-
pEG1241	pTB146 fzlAD227K; replicating plasmid for IPTG-inducible expression of his6-SUMO-fzlAD227K in E. coli; ampR	Lariviere et al. Mol Micro. 2017	-	-	-	-	-	-	-	-	-
pEG1936	pTB146 RpftsZ; replicating plasmid for IPTG-inducible expression of his6-SUMO-RpftsZ in E. coli; ampR	-	pTB146	RpftsZ was amplified from pET21 RpftsZ using oEG1617 and oEG1618. Both the RpFtsZ and pTB146 were digested by SapI and BamHI and ligated together.	SapI	BamHI	oEG1617	oEG1618	gatcgctcttccggtatggttttaaatatcaaagctc	gatcggatccctaatcccgtttctttc	pET21 RpFtsZ
pEG1555	pET21a AtftsZ2; plasmid for IPTG inducible expression of AtftsZ2 in E. coli; ampR	Howell et al. Mol Micro 2019	-	-	-	-	-	-	-	-	-
pEG1535	pTB146 AtftsZ1; replicating plasmid for IPTG-inducible expression of his6-SUMO-AtftsZ1 in E. coli; ampR	Howell et al. Mol Micro 2019	-	-	-	-	-	-	-	-	-
pEG408 (pNPTS138)	pNPTS138 mCherry-CcFzlA; kanR	Goley et al. Mol Cell 2010	-	-	-	-	-	-	-	-	-
pEG2177	pNPTS138 mCherry-AtFzlA; kanR	-	pEG408	AtfzlA was amplified from At gDNA using oEG1622 and oEG1843. Both the AtfzlA PCR and pEG408 were digested by KpnI and NheI and ligated together, then transformed into NEB Turbo cells.	KpnI	NheI	oEG1843	oEG1622	gatcggtaccatgccaactctctatcactc	gatcgctagctcagaaatccagatcggc	At gDNA
pEG2211	pNPTS138 mCherry-AtfzlA; 1200bp us of CcFzlA for allele exchange of mCherry-AtfzlA into Caulobacter; kanR	-	pEG408	1200bp upstream of fzlA was amplified from WT (Cc NA1000) gDNA using oEG1875 and oEG275. Both the 1200bp PCR and pEG408 (pNPTS138) were digested with SpeI and HindIII and ligated together NEB Turbo cells.	SpeI	HindIII	oEG1875	oEG275	gatcactagtcgaccgcgaggaccgc	caccataagcttgcccaggcgcaatcag	Cc gDNA
pEG2213	pNPTS138 mCherry-AtfzlA; 1200bp us/ds of CcFzlA for allele exchange of mCherry-AtfzlA into Caulobacter; kanR	-	pEG2211	1200bp downstream of fzlA was amplified from WT (Cc NA1000) gDNA using oEG1876 and oEG1877. Both the 1200bp PCR and pEG2211 were digested with NheI and MluI and ligated together NEB Turbo cells.	NheI	MluI	oEG1876	oEG1877	gatcgctagcgcccacgcctcccgc	gatcacgcgtggcctgctacgcgccaat	Cc gDNA
pMT219	pET21a CcftsZ; plasmid for IPTG inducible expression of CcftsZ in E. coli; ampR	Thanbichler et al. Cell 2006	-	-	-	-	-	-	-	-	-
pET21a	pET21a; high copy plasmid for IPTG-inducible expression of genes in E. coli; ampR	Novagen	-	-	-	-	-	-	-	-	-
pTB146	pTB146; plasmid for IPTG-inducible expression of his6-SUMO-tagged proteins in E. coli; ampR	Bendezú et al. EMBO J 2009	-	-	-	-	-	-	-	-	-
pXmNG-2	pXmNG-2; integrating plasmid for xylose inducible expression of mNG; kanR	Barrows, Sundarajan et al. J Bacteriol. 2020	-	-	-	-	-	-	-	-	-
pSRKKM-PcymR	pSRK; replicating plasmid for Cumate-inducible expression of a gene of interest when cloned into the MCS; kanR	Figueroa-Cuilan et al. Front Microbiol. 2021	-	-	-	-	-	-	-	-	-
pSRKKM-PcymR-ATfzlA	pSRK; replicating plasmid for Cumate-inducible expression of ATfzla; kanR	-	pSRKKM-PcymR	AtfzlA was amplified from pEG1942 using atFzlA-F and atFzlA-R. pSRKKM-PcymR was amplified with psrk-atfzlA-F (gatttctgaggatccgctggctccgctg) and psrk-atfzlA-R (agttggcatatgctgtcttccttgactcgataatacaaac) to create overhangs compatible with Gibson Assembly. Following, fragments were assembled together using Gibson Assembly Master Mix, then transformed into NEB DH5α cells. A sequence-confirmed vector …	-	-	atFzlA-F	atFzlA-R	gaagacagcatatgccaactctctatcac	ccagcggatcctcagaaatccagatcgg	pEG1942
pSRKKM-PcymR-ATfzlA-W35A	pSRK; replicating plasmid for Cumate-inducible expression of ATfzla-W35A; kanR	-	pSRKKM-PcymR	AtfzlA-W35A was amplified from pEG1925 using atFzlA-F and atFzlA-R. pSRKKM-PcymR was amplified with psrk-atfzlA-F (gatttctgaggatccgctggctccgctg) and psrk-atfzlA-R (agttggcatatgctgtcttccttgactcgataatacaaac) to create overhangs compatible with Gibson Assembly. Following, fragments were assembled together using Gibson Assembly Master Mix, then transformed into NEB DH5α cells. A sequence-confirmed ve…	-	-	atFzlA-F	atFzlA-R	gaagacagcatatgccaactctctatcac	ccagcggatcctcagaaatccagatcgg	pEG1925
pSRKKM-PcymR-ATfzlA-E117K	pSRK; replicating plasmid for Cumate-inducible expression of ATfzla-E117K; kanR	-	pSRKKM-PcymR	AtfzlA-E117K was amplified from pEG1926 using atFzlA-F and atFzlA-R. pSRKKM-PcymR was amplified with psrk-atfzlA-F (gatttctgaggatccgctggctccgctg) and psrk-atfzlA-R (agttggcatatgctgtcttccttgactcgataatacaaac) to create overhangs compatible with Gibson Assembly. Following, fragments were assembled together using Gibson Assembly Master Mix, then transformed into NEB DH5α cells. A sequence-confirmed v…	-	-	atFzlA-F	atFzlA-R	gaagacagcatatgccaactctctatcac	ccagcggatcctcagaaatccagatcgg	pEG1929
pSRKKM-PcymR-ATfzlA-D229K	pSRK; replicating plasmid for Cumate-inducible expression of ATfzla-D229K; kanR	-	pSRKKM-PcymR	AtfzlA-D229K was amplified from pEG1929 using atFzlA-F and atFzlA-D229K-R. pSRKKM-PcymR was amplified with psrk-atfzlA-D229K-F (aagttctgaggatccgctggctccgctg) and psrk-atfzlA-R (agttggcatatgctgtcttccttgactcgataatacaaac) to create overhangs compatible with Gibson Assembly. Following, fragments were assembled together using Gibson Assembly Master Mix, then transformed into NEB DH5α cells. A sequence…	-	-	atFzlA-F	atFzlA-D229K-R	gaagacagcatatgccaactctctatcac	ccagcggatcctcagaacttcagatcgg	pEG1929
pSRKKM-PcymR-RPfzlA	pSRK; replicating plasmid for Cumate-inducible expression of RPfzlA; kanR	-	pSRKKM-PcymR	RpfzlA was amplified from pEG1941 using rpFzlA-F and rpFzlA-R. pSRKKM-PcymR was amplified with psrk-rpfzlA-F (gatttttgaggatccgctggctccgctg) and psrk-rpfzlA-R (ctttttcatatgctgtcttccttgactcgataatacaaac) to create overhangs compatible with Gibson Assembly. Following, fragments were assembled together using Gibson Assembly Master Mix, then transformed into NEB DH5α cells. A sequence-confirmed vector …	-	-	rpFzlA-F	rpFzlA-R	gaagacagcatatgaaaaagttatatcataatcctatttg	ccagcggatcctcaaaaatctaaatctgtataatagtttg	pEG1941
pSRKKM-PcymR-CCfzlA	pSRK; replicating plasmid for Cumate-inducible expression of CCfzlA; kanR	-	pSRKKM-PcymR	CcfzlA was amplified from pEG1660 using ccFzlA-F and ccFzlA-R. pSRKKM-PcymR was amplified with psrk-ccfzlA-F (gatttctgaggatccgctggctccgctg) and psrk-ccfzlA-R (gacgctcatatgctgtcttccttgactcgataatacaaac) to create overhangs compatible with Gibson Assembly. Following, fragments were assembled together using Gibson Assembly Master Mix, then transformed into NEB DH5α cells. A sequence-confirmed vector …	-	-	ccFzlA-F	ccFzlA-R	gaagacagcatatgagcgtcgaacgtac	ccagcggatcctcagaaatcgagatcgtc	pEG1660
E. coli Strain	Genotype
NEB Turbo	F' proA B lacIq ∆lacZM15 / fhuA2 ∆(lac-proAB) glnV galK16 galE15 R(zgb-210::Tn10)TetS endA1 thi-1 ∆(hsd
Rosetta (DE3)	F- ompT hsdSB(rB- mB-) gal dcm (DE3) pLysSRARE (CamR)
XL10 Gold	Tetr ∆(mcrA)183 D(mcrCB-hsdSMR-mrr)173 endA1 supE44 thi-1 recA1 gyrA96 relA1 lac Hte
NEB DH5α	fhuA2Δ(argF-lacZ)U169 phoA glnV44 Φ80Δ(lacZ)M15 gyrA96 recA1 relA1 endA1 thi-1 hsdR17
S17-1	Smr; RP4-2, Tc::Mu, Km Tn7	Simon R, Priefer U, and Puhler A. Nat Biotechnol. 1983
